# High Throughput Characterization of Eukaryotic 2A-Like Peptides Identifies Novel Leucine-Associated Reduction in Protein Abundance

**DOI:** 10.64898/2026.06.17.732966

**Authors:** John C. Snell, Kenneth A. Matreyek

## Abstract

Virally-derived ribosomal skipping 2A peptides are a popular tool for protein co-expression. Despite their use in over 9,000 publications, the biochemical and biophysical properties underlying the skipping mechanism remain largely unexplored. We identified 4,218 2A-like peptides originating from non-viral organisms. We developed and utilized the Trifluorescent Reporter fluorescent tool for high-throughput multiplexable analysis of ribosomal skipping, and tested 3,271 2A-like peptide sequences. We identified peptides that skipped, failed to skip, and skipped but failed to restart translation, in addition to peptides that induced a reduction in protein abundance. Peptides that skipped and induced reductions in protein abundance largely originated from eukaryotes. A poly-leucine stretch in an alpha-helix N-terminal to the conserved GDxExNPGP motif drove both skipping and the reduction in protein abundance. Analysis of the native eukaryotic protein contexts revealed that reduction may be harnessed as an expression regulator. The high-throughput approach used in this work greatly expands the functional knowledge of what biophysical and biochemical characteristics lead to ribosomal skipping, including an apparent latent eukaryotic ‘leucine stall-helix’ motif.

**Graphical Abstract:** 
