## Supplemental Table 1 for "High Throughput Characterization of Eukaryotic 2A-Like Peptides Identifies Novel Leucine-Associated Reduction in Protein Abundance"

Sequence Source	Skipping Sequence	Reference
Foot and mouth disease Virus	QTLNFDLLKLAGDVESNPGP	Donnelly et. al., 2001
Porcine Teschovirus	GATNFSLLKQAGDVEENPGP	Donnelly et. al., 2001
Thosea asigna virus	RAEGRGSLLTCGDVEENPGP	Donnelly et. al., 2001
Equine Rhinitis A Virus	QCTNYALLKLAGDVESNPGP	Donnelly et. al., 2001
Infectious flacherie virus	TRAEIEDELIRAGIESNPGP	Donnelly et. al., 2001
Drosophila C virus	EAARQMLLLLSGDVETNPGP	Donnelly et. al., 2001
Encephalomyocarditis virus	HYAGYFADLLIHDIETNPGP	Donnelly et. al., 2001
Theiler's murine encephalitis virus	YHADYYKQRLIHDVEMNPGP	Donnelly et. al., 2001
Porcine rotavirus	AKFQIDKILISGDVELNPGP	Donnelly et. al., 2001
Trypanosoma cruzi	CDAQRQKLLLSGDIEQNPGP	Donnelly et. al., 2001
Trypanosoma brucei TRS1	SSIIRTKMLVSGDVEENPGP	Donnelly et. al., 2001
Bovine Type-C rotavirus	SKFQIDRILISGDIELNPGP	Donnelly et. al., 2001
Human type-C rotavirus	SKFQIDKILISGDIELNPGP	Donnelly et. al., 2001
Strongylocentrotus purpuratus	LYLLVILLVRSGDVETNPGP	Odon et. al., 2013
Trypanosoma brucei ingi	SSIIRTKMLVSGDVEENPGP	Odon et. al., 2013
Aplysia californica	PAWLARLLILAGDVEQNPGP	Odon et. al., 2013
Branchiostoma floridae	KLSLIMILLLSGDIEINPGP	Odon et. al., 2013
Nematostella vectensis	ARLLCGLLLLCGDISLNPGP	Odon et. al., 2013
Crassostrea gigas	LQFPMPLLLLCGDIEVNPGP	Odon et. al., 2013
Lottia gigantean	LYYCFILIIRSGDIELNPGP	Odon et. al., 2013
Equine rhinitis B virus	GATNFSLLKLAGDVELNPGP	de Lima and Lanza, 2021
Duck hepatitis A virus 1	DQIRNKKDLTTEGVEPNPGP	Yang et. al., 2018
Cricket paralysis virus	FLRKRTQLLMSGDVESNPGP	Luke et. al., 2008
Acute bee paralysis virus	GSWTDILLLLSGDVETNPGP	Luke et. al., 2008
Theiler-like virus of rats	YHAAYYKQRLMHDVETNPGP	Luke et. al., 2008
Saffold virus	YHASYYKQRLQHDVETNPGP	Luke et. al., 2008
Bovine rhinovirus 2	GATNFELLQQAGDVETNPGP	Luke et. al., 2008
Ljungan virus	DFAGGKFLNQCGDVETNPGP	Luke et. al., 2008
Seneca Valley virus	RSYKQKMLMQSGDIETNPGP	Luke et. al., 2008
Ectropis obliqua picorna-like virus-2A1	AQGWAPDLTQDGDVESNPGP	Luke et. al., 2008
Perina nuda picorna-like virus-2A1	AQGWVPDLTVDGDVESNPGP	Luke et. al., 2008
Ectropis obliqua picorna-like virus-2A2	IGGGQRDLTQDGDIESNPGP	Luke et. al., 2008
Perina nuda picorna-like virus-2A2	IGGGQKDLTQDGDIESNPGP	Luke et. al., 2008
Euprosterna elaeasa virus	QGAGRGSLVTCGDVEENPGP	Luke et. al., 2008
Providence virus-2A1	VVGGRGSLLTCGDVESNPGP	Luke et. al., 2008
Providence virus-2A2	RGDPIEDLTDDGDIEKNPGP	Luke et. al., 2008
Providence virus-2A3	GSGGRGSLLTAGDVEKNPGP	Luke et. al., 2008
Kashmir Bee virus	GTWESVLNLLAGDIELNPGP	Luke et. al., 2008
Israel acute paralysis virus	GDWDSILLLLSGDIEENPGP	Luke et. al., 2008
Adult diarrhea virus	ANSSWVRDLTRECIESNPGP	Luke et. al., 2008
Bombys mori cypovirus 1	FRSNYDLLKLCGDIESNPGP	Luke et. al., 2008
Lymantria dispar cypovirus 1	FRSNYDLLKLCGDVESNPGP	Luke et. al., 2008
Operophtera brumata cypovirus-18	FKSNYDLLKLCGDVESNPGP	Luke et. al., 2008
Infectious myonecrosis virus of penaeid shrimp-2A1	CMLPPPDLTSCGDVESNPGP	Luke et. al., 2008
Infectious myonecrosis virus of penaeid shrimp-2A2	DKEEHTDILLSGDVESNPGP	Luke et. al., 2008
